# Multi-Omics Meta-Analysis Provides Insights into Reversible Phosphorylation During Arabidopsis Skotomorphogenesis

**DOI:** 10.1101/2025.10.22.683993

**Authors:** Iván Federico Berco Gitman, Cecilia Eugenia María Grossi, Denise Soledad Arico, María Agustina Mazzella, Rita María Ulloa

## Abstract

We developed a pipeline to standardize and integrate publicly available transcriptomic, proteomic, and phosphoproteomic datasets from *Arabidopsis thaliana* etiolated seedlings. The pipeline is broadly adaptable, as its database schema and processing scripts can be applied to datasets from any organism or experimental condition. We applied it to etiolated seedlings to uncover protein kinases and protein phosphatases relevant to early skotomorphogenic development, a stage in which seedlings grow underground and rely on precisely regulated signaling networks to ensure survival and successful emergence. This multi-omics approach revealed a comprehensive landscape of protein expression at this developmental stage; however, we observed widespread discrepancies between transcript and protein abundance, pointing to post-transcriptional and/or post-translational regulation. This cross-study minimizes experimental bias and allows the detection of phosphorylation events that may have been overlooked in single-condition studies. A search of kinase specific motifs revealed that RxxS motifs were significantly enriched among phosphorylated peptides in protein phosphatases and microtubule-associated proteins, suggesting regulation by calcium dependent protein kinases (CPKs). CPK3 and CPK9 were identified as the most relevant isoforms in the proteome and phosphokinome, supporting their central role in skotomorphogenesis. Our results underscore the importance of phosphorylation-mediated signaling in coordinating early seedling development and provide a resource for dissecting regulatory networks and candidate genes involved in skotomorphogenesis.
