## Supplementary material for "Multi-Omics Meta-Analysis Provides Insights into Reversible Phosphorylation During Arabidopsis Skotomorphogenesis": Tables S1/S2/S3/S4/S5

### Sheet: Table S1
Datasets analyzed in this work
Experimental conditions reported by the original studies are shown; empty cells indicate unavailable data.
Authors	Cite	Dataset type	Scope	Darkness (days)	Stratification	Light pulse	Growth temperature	Sucrose	Agar	Ecotype	No. of replicates	Other treatments
Martin & Duque, 2021	doi: 10.1093/plphys/kiab083	RNAseq	Photomorphogenesis/markers	3	4 days	3 h				Columbia (Col-0)	3	3 days continuous WL
Yu et al. 2019	doi: 10.1038/s41467-019-12328-w	RNAseq	Transcription	5			22 ºC				3	2/4 h WL
Hartmann et al. 2016	doi: 10.1105/tpc.16.00508	RNAseq	Signalling/Alternative splicing	6	2 days	2 h		2% w/v			2	6 h WL; [1/6 h BL/RL]
Pfeiffer et al. 2014	doi:10.1093/mp/ssu087	RNAseq	Light signalling	2						Columbia (Col-0)	1
Reichel et al. 2016	doi: 10.1105/tpc.16.00562	Proteome	mRNA-protein interaction	4	2 days		22 ºC			Columbia (Col-0)	2
Kruse et al. 2020	doi: 10.1186/s12870-020-02392-6	Proteome	Gravitropism	3	over night	1 h		1% w/v	1% w/v	Columbia (Col-0)	3
Zander et al. 2020	doi: 10.1038/s41477-020-0605-7	Proteome, phosphoproteome	Jasmonic acid signaling	3						Columbia (Col-0)	2
Arico et al. 2021	doi: 10.1186%2Fs12870-021-03377-9	Phosphoproteome	Bioinformatics	5	3 days	2 h RL	22 ºC			Landsberg erecta	3

### Sheet: Table S2
GO term analysis of 288 genes with very high transcript levels (SA-TPM>100) but no detectable protein (SA-prot=0) revealed a significant enrichment in photosynthesis-related genes
Enrichment was assessed relative to the full transcriptome of etiolated seedlings (14,564 genes). MF: molecular function, BP: biological process, CC: cellular component.
Category	GO.ID	Term	Annotated	Significant	Expected	parentchildFisher	parentchildFisher_fdr
BP	GO:0034220	monoatomic ion transmembrane transport	193	8	3.21	0.00899	0.938072
BP	GO:0009753	response to jasmonic acid	159	12	2.64	0.0086	0.914973
BP	GO:0006631	fatty acid metabolic process	215	4	3.57	0.00843	0.914824
BP	GO:0010218	response to far red light	48	6	0.8	0.00818	0.90581
BP	GO:0009065	glutamine family amino acid catabolic pr...	13	2	0.22	0.00813	0.90581
BP	GO:0098660	inorganic ion transmembrane transport	179	8	2.98	0.00716	0.826599
BP	GO:0050794	regulation of cellular process	2761	55	45.91	0.00715	0.826599
BP	GO:0010109	regulation of photosynthesis	38	5	0.63	0.0065	0.783756
BP	GO:0009611	response to wounding	140	8	2.33	0.00626	0.771972
BP	GO:0010467	gene expression	2659	39	44.21	0.00593	0.748283
BP	GO:1990066	energy quenching	10	3	0.17	0.00582	0.748283
BP	GO:1903313	positive regulation of mRNA metabolic pr...	38	3	0.63	0.00554	0.733172
BP	GO:0043687	post-translational protein modification	608	11	10.11	0.00479	0.649764
BP	GO:0007154	cell communication	1219	30	20.27	0.00361	0.502253
BP	GO:0080036	regulation of cytokinin-activated signal...	12	3	0.2	0.00281	0.401238
BP	GO:0061512	protein localization to cilium	6	2	0.1	0.00272	0.398884
BP	GO:0044092	negative regulation of molecular functio...	95	6	1.58	0.00229	0.345154
BP	GO:0009719	response to endogenous stimulus	1220	44	20.28	0.00214	0.331761
BP	GO:0009723	response to ethylene	191	15	3.18	0.0019	0.303218
BP	GO:0051172	negative regulation of nitrogen compound...	284	10	4.72	0.00179	0.294319
BP	GO:0080037	negative regulation of cytokinin-activat...	6	3	0.1	0.00165	0.279778
BP	GO:0043086	negative regulation of catalytic activit...	83	6	1.38	0.00161	0.279778
BP	GO:0090698	post-embryonic plant morphogenesis	113	5	1.88	0.00149	0.269491
BP	GO:0009768	photosynthesis, light harvesting in phot...	21	10	0.35	0.00139	0.260074
BP	GO:0070542	response to fatty acid	163	12	2.71	0.00129	0.249984
BP	GO:0007165	signal transduction	1082	29	17.99	0.00117	0.235127
BP	GO:1901362	organic cyclic compound biosynthetic pro...	1717	32	28.55	0.00102	0.212866
BP	GO:0009755	hormone-mediated signaling pathway	602	24	10.01	0.00088	0.190995
BP	GO:0034654	nucleobase-containing compound biosynthe...	1402	30	23.31	0.00083	0.187649
BP	GO:0019684	photosynthesis, light reaction	108	15	1.8	0.0008	0.187649
BP	GO:0000160	phosphorelay signal transduction system	136	8	2.26	0.00073	0.180045
BP	GO:0019438	aromatic compound biosynthetic process	1609	31	26.75	0.00045	0.116271
BP	GO:0031323	regulation of cellular metabolic process	1795	43	29.84	0.0003	0.08139
BP	GO:0031326	regulation of cellular biosynthetic proc...	1525	33	25.36	0.00025	0.0713947
BP	GO:0009889	regulation of biosynthetic process	1541	34	25.62	0.00024	0.0713947
BP	GO:0018130	heterocycle biosynthetic process	1586	31	26.37	0.00015	0.0478765
BP	GO:0006351	DNA-templated transcription	1176	29	19.55	0.00011	0.0373037
CC	GO:0009536	plastid	2144	44	36.55	0.00797	0.30917
CC	GO:0030015	CCR4-NOT core complex	13	2	0.22	0.00615	0.248941
CC	GO:0098807	chloroplast thylakoid membrane protein c...	15	4	0.26	0.00521	0.220478
CC	GO:0009783	photosystem II antenna complex	2	2	0.03	0.00407	0.180437
CC	GO:0009512	cytochrome b6f complex	2	2	0.03	0.00352	0.163856
CC	GO:0005929	cilium	6	2	0.1	0.00345	0.163856
CC	GO:0009522	photosystem I	36	17	0.61	0.00334	0.163856
CC	GO:0009538	photosystem I reaction center	8	4	0.14	0.00085	0.04655
CC	GO:0070069	cytochrome complex	27	4	0.46	0.0007	0.0407312
MF	GO:0046914	transition metal ion binding	749	22	10.34	0.0096	1
MF	GO:0016746	acyltransferase activity	538	11	7.43	0.0058	1
MF	GO:0042389	omega-3 fatty acid desaturase activity	8	2	0.11	0.0054	1
MF	GO:0003677	DNA binding	1275	27	17.6	0.0035	1
MF	GO:0005199	structural constituent of cell wall	16	3	0.22	0.0012	0.483257
MF	GO:0019787	ubiquitin-like protein transferase activ...	288	8	3.98	0.0011	0.483257

### Sheet: Table S3
GO term analysis of 46 proteins with undetectable transcript levels (S-TPM<1 in at least three experiments) revealed a significant enrichment in post-embryonic development, carbohydrate catabolism, and nutrient reservoir activity
Enrichment was assessed relative to the whole genome of etiolated seedlings (27,533 genes). MF: molecular function, BP: biological process, CC: cellular component.
Category	GO.ID	Term	Annotated	Significant	Expected	parentchildFisher
MF	GO:0016712	oxidoreductase activity, acting on paire...	12	2	0.02	0.0007
MF	GO:1990137	plant seed peroxidase activity	6	2	0.01	0.0014
MF	GO:0045735	nutrient reservoir activity	62	2	0.13	0.007
MF	GO:0098772	molecular function regulator activity	603	5	1.22	0.0071
MF	GO:0015225	biotin transmembrane transporter activit...	1	1	0	0.0078
MF	GO:0016798	hydrolase activity, acting on glycosyl b...	547	6	1.11	0.0097
BP	GO:0005975	carbohydrate metabolic process	1159	9	2.3	0.00013
BP	GO:0009057	macromolecule catabolic process	974	6	1.94	0.00138
BP	GO:0000272	polysaccharide catabolic process	196	5	0.39	0.00221
BP	GO:0031407	oxylipin metabolic process	25	2	0.05	0.00317
BP	GO:0009791	post-embryonic development	1523	9	3.03	0.00321
BP	GO:0019695	choline metabolic process	3	1	0.01	0.00325
BP	GO:0097164	ammonium ion metabolic process	4	1	0.01	0.00403
BP	GO:0016071	mRNA metabolic process	555	3	1.1	0.00447
BP	GO:0010431	seed maturation	72	3	0.14	0.0045
BP	GO:0071554	cell wall organization or biogenesis	746	5	1.48	0.00543
BP	GO:0031408	oxylipin biosynthetic process	24	2	0.05	0.00543
BP	GO:0003006	developmental process involved in reprod...	1435	8	2.85	0.00554
BP	GO:0010226	response to lithium ion	4	1	0.01	0.0058
BP	GO:1902040	positive regulation of seed dormancy pro...	1	1	0	0.00585
BP	GO:0016052	carbohydrate catabolic process	301	5	0.6	0.00649
BP	GO:0006396	RNA processing	875	3	1.74	0.00797
BP	GO:0010154	fruit development	623	7	1.24	0.00938
BP	GO:0065009	regulation of molecular function	590	3	1.17	0.00939
CC	GO:0005811	lipid droplet	53	3	0.11	0.0001
CC	GO:0071944	cell periphery	3607	15	7.57	0.0048
CC	GO:0055044	symplast	1027	7	2.16	0.0052
CC	GO:0030054	cell junction	1031	7	2.16	0.0053

### Sheet: Table S4
List of 37 phosphoproteins with high transcript abundance (SA-TPM>50) but no detectable protein levels in any of the proteomic datasets
Phosphosites identified in both phosphoproteomic studies or only in one of them are indicated in separate columns.
						Phosphosites
AGI	Alias	Description	SA-TPM	No. phosphosites	Both phosphoproteomes	Both phosphoproteomes	Arico et al. 2021	Zander et al. 2020
AT2G28910	CXIP4	CAX interacting protein 4	386.226	1	FALSE			S219
AT2G04410		RPM1-interacting protein 4 (RIN4) family protein	206.087	1	FALSE			S44
AT3G23030	IAA2	indole-3-acetic acid inducible 2	200.671	1	FALSE			S163
AT2G25520		Drug/metabolite transporter superfamily protein	165.659	1	FALSE			S325
AT5G11090		serine-rich protein-like protein	160.136	2	FALSE			S19, S99
AT2G38170	CAX1	cation exchanger 1	139.525	2	FALSE			S38, S39
AT5G11970		ABC family ABC transporter%2C putative (DUF3511)	123.72	4	TRUE	S56	S54	S32, S34
AT2G23120		Late embryogenesis abundant protein%2C group 6	120.556	1	FALSE		S30
AT2G37340	RS2Z33	arginine/serine-rich zinc knuckle-containing protein 33	112.133	8	TRUE	S211, S226	S219, S230, S256	S283, S239, S202
AT3G29575	AFP3	ABI five binding protein 3	108.762	4	TRUE		S43, S41, T42	S60
AT4G00810		60S acidic ribosomal protein family	98.0903	1	TRUE	S103
AT5G56980	PAMP-induced	cotton fiber protein	95.4228	4	TRUE	S338	T337	S68, S240
AT2G46550		transmembrane protein	82.8235	1	FALSE			S217
AT4G17940		Tetratricopeptide repeat (TPR)-like superfamily protein	82.0978	3	FALSE		S35, S66, T33
AT4G16410		transmembrane protein	79.4922	1	FALSE			T2
AT3G19100	CRK2	Protein kinase superfamily protein	78.0274	3	FALSE			S37, S354, T5
AT5G44260	AtTZF5,TZF5,Tandem CCCH Zinc Finger protein 5	Zinc finger C-x8-C-x5-C-x3-H type family protein	73.9869	1	FALSE			S50
AT5G20900	JAZ12	jasmonate-zim-domain protein 12	71.7663	5	FALSE		S97, S101, S93, S95, T94
AT5G47370	HAT2	Homeobox-leucine zipper protein 4 (HB-4) / HD-ZIP protein	69.8016	1	FALSE			T117
AT1G10740		alpha/beta-Hydrolases superfamily protein	69.4338	1	FALSE			S459
AT2G44080	ARL	ARGOS-like protein	68.0847	1	FALSE			S57
AT4G31720	TAFII15	TBP-associated factor II 15	65.3074	1	FALSE			S122
AT1G19350	BES1	Brassinosteroid signaling positive regulator (BZR1) family protein	63.9796	3	FALSE		S202, S193, S205
AT5G13240		transcription regulator	62.1662	1	FALSE			S85
AT5G42030	ABIL4	ABL interactor-like protein 4	61.6929	1	FALSE			S151
AT1G33470		RNA-binding (RRM/RBD/RNP motifs) family protein	60.5386	1	FALSE			S89
AT3G17650	YSL5	YELLOW STRIPE like 5	59.4322	1	FALSE			S25
AT4G20380	LSD1	LSD1 zinc finger family protein	58.6256	1	FALSE			Y57
AT5G52960		tRNA dimethylallyltransferase	56.1264	1	FALSE		S71
AT4G16780	HB-2	homeobox protein 2	55.042	1	FALSE			S119
AT4G22190		serine/arginine repetitive matrix-like protein	55.0002	1	FALSE			S254
AT4G35320		hypothetical protein	53.7131	1	FALSE			S62
AT4G39900		adenine deaminase	51.7941	1	FALSE			S176
AT5G03230		senescence regulator (Protein of unknown function%2C DUF584)	51.4148	2	FALSE		S134, S135
AT4G14870	SECE1	secE/sec61-gamma protein transport protein	51.1033	3	FALSE		S65, S67, T62
AT1G12580	PEPKR1	phosphoenolpyruvate carboxylase-related kinase 1	50.3487	1	FALSE			S470
AT1G22500	ATL15	RING/U-box superfamily protein	50.334	1	FALSE			S201

### Sheet: Table S5
List of the 13 genes encoding for 14-3-3 proteins (GRFs)
									Phosphosites
AGI	Alias	Description	Protein	Transcript	SA-TPM	SA-prot	No. phosphosites	Both phosphoproteomes	Both phosphoproteomes	Arico et al. 2021	Zander et al. 2020
AT4G09000	GRF1	general regulatory factor 1	Present	Present	280.187	97.1087	2	FALSE			S318, T3
AT1G78300	GRF2	general regulatory factor 2	Present	Present	173.89	94.8769	0	FALSE
AT5G38480	GRF3	general regulatory factor 3	Present	Present	195.395	94.5484	2	TRUE	S235		T238
AT1G22300	GRF10	general regulatory factor 10	Present	Present	252.314	92.4657	0	FALSE
AT5G10450	GRF6	G-box regulating factor 6	Present	Present	600.313	86.4944	0	FALSE
AT5G16050	GRF5	general regulatory factor 5	Present	Present	137.299	85.5078	5	TRUE		S2, S3, S5, S6	S267
AT5G65430	GRF8	general regulatory factor 8	Present	Present	382.288	79.3084	0	FALSE
AT1G35160	GF14 PHI	GF14 protein phi chain	Present	Present	176.068	77.9755	0	FALSE
AT3G02520	GRF7	general regulatory factor 7	Present	Present	91.065	76.6104	0	FALSE
AT1G26480	GRF12	general regulatory factor 12	Uncertain	Absent	0.00118371	73.6925	0	FALSE
AT2G42590	GRF9	general regulatory factor 9	Present	Present	172.517	69.7295	1	TRUE	S239
AT1G34760	GRF11	general regulatory factor 11	Present	Present	46.0031	49.9471	0	FALSE
AT1G78220	GRF13	general regulatory factor 13	Absent	Absent	0	0	0	FALSE
